# The wide distribution and horizontal transfers of beta satellite DNA in eukaryotes

**DOI:** 10.1101/772921

**Authors:** Jiawen Yang, Bin Yuan, Yu Wu, Meiyu Li, Jian Li, Donglin Xu, Zeng-hong Gao, Guangwei Ma, Yiting Zhou, Yachao Zuo, Jin Wang, Yabin Guo

**Affiliations:** Guangdong Provincial Key Laboratory of Malignant Tumor Epigenetics and Gene Regulation, Medical Research Center, Sun Yat-sen Memorial Hospital, Sun Yat-sen University, Guangzhou, China; Institute of Plant Protection and Soil Fertilizer, Hubei Academy of Agricultural Sciences Wuhan China; Department of Parasitology, Zhongshan School Of Medicine, Sun Yat-sen university; Key Laboratory of Tropical Disease Control, Sun Yat-Sen University; Ministry of Education Experimental Teaching Center, Zhongshan School Of Medicine, Sun Yat-sen University; Guangzhou Academy of Agricultural Sciences, Guangzhou, China

**Keywords:** Beta satellite DNA, Sau3A sequences, Horizontal gene transfer, Primates, Eukaryotes

## Abstract

Beta satellite DNA (satDNA), also known as Sau3A sequences, are repeated DNA sequences reported in human and primate genomes. It is previously thought that beta satDNAs originated in old world monkeys and bursted in great apes. In this study, we searched 7,821 genome assemblies of 3,767 eukaryotic species and found that beta satDNAs are widely distributed across eukaryotes. The four major branches of eukaryotes, animals, fungi, plants and Harosa/SAR, all have multiple clades containing beta satDNAs. These results were also confirmed by searching whole genome sequencing data (SRA) and PCR assay. Beta satDNA sequences were found in all the primate clades, as well as in Dermoptera and Scandentia, indicating that the beta satDNAs in primates might originate in the common ancestor of Primatomorpha or Euarchonta. In contrast, the widely patchy distribution of beta satDNAs across eukaryotes presents a typical scenario of multiple horizontal transfers.

**One-sentence summary:** Beta satDNAs in Opimoda could be result of HT from Diaphoretickes and those in primates might have originated in common ancestor of Primatomorpha.
