## Supplementary table 2-4 for "The wide distribution and horizontal transfers of beta satellite DNA in eukaryotes"

### Sheet: TableS2
Supplementary Table 1. Beta satDNAs in eukaryotes.
Species	Version of genome assembly	beta satDNA copies	common name	Taxonomy
Homo sapiens	GCF_000001405.38_GRCh38.p12	1660	human	Hominini	Hominidae	Ape	Euarchontoglires	Mammal	Vertebrate	Chordata	Deuterostome	Animal
Homo sapiens	GCF_000002125.1_HuRef	7036
Homo sapiens	GCF_000306695.2_CHM1_1.1	107
Pan troglodytes	GCF_000002175.1_CCYSCv1	1	chimpanzee
Pan troglodytes	GCF_000001515.7_Pan_tro_3.0	6371
Pan troglodytes	GCF_002880755.1_Clint_PTRv2	8406
Pan paniscus	GCF_000258655.2_panpan1.1	887	bonobo
Gorilla gorilla	GCF_000151905.2_gorGor4	4448	gorilla
Pongo abelii	GCF_002880775.1_Susie_PABv2	8	orangutan
Nomascus leucogenys	GCA_000146795.3_Nleu_3.0	16	white-cheeked gibbon		Lesser ape
Nomascus leucogenys	GCF_000146795.2_Nleu_3.0	16
Piliocolobus tephrosceles	GCA_002776525.2_ASM277652v2	3	Ugandan red colous			Old world monkey
Piliocolobus tephrosceles	GCF_002776525.2_ASM277652v2	3
Rhinopithecus roxellana	GCF_000769185.1_Rrox_v1	2	golden monkey
Rhinopithecus bieti	GCF_001698545.1_ASM169854v1	4	black snub-nosed monkey
Pygathrix nemaeus	GCA_004024825.1_PygNem_v1_BIUU	3	red-shanked douc
Colobus angolensis	GCA_000951035.1_Cang.pa_1.0	2	Angola colobus
Colobus angolensis	GCF_000951035.1_Cang.pa_1.0	2
Nasalis larvatus	GCA_004027105.1_NasLar_v1_BIUU	5	proboscis monkey
Chlorocebus sabaeus	GCA_000409795.2_Chlorocebus_sabeus_1.1	1	green monkey
Chlorocebus sabaeus	GCF_000409795.2_Chlorocebus_sabeus_1.1	1
Cercopithecus neglectus	GCA_004027615.1_CertNeg_v1_BIUU	9	De Brazza's monkey
Mandrillus leucophaeus	GCF_000951045.1_Mleu.le_1.0	3	drill
Papio anubis	GCF_000264685.3_Panu_3.0	2	olive baboon
Macaca nemestrina	GCF_000956065.1_Mnem_1.0	3	pig-tailed macaque
Macaca mulatta	GCF_000002255.3_Mmul_051212	4	rhesus macaque
Macaca mulatta	GCF_000772875.2_Mmul_8.0.1	3
Macaca mulatta	GCF_003339765.1_Mmul_10	2
Macaca fascicularis	GCF_000364345.1_Macaca_fascicularis_5.0	1	crab-eating macaque
Erythrocebus patas	GCA_004027335.1_EryPat_v1_BIUU	10	patas monkey
Cercocebus atys	GCA_000955945.1_Caty_1.0	2	sooty mangabey
Cercocebus atys	GCF_000955945.1_Caty_1.0	2
Plecturocebus donacophilus	GCA_004027715.1_CalDon_v1_BIUU	11	titis			New world monkey
Alouatta palliata	GCA_004027835.1_AloPal_v1_BIUU	1	mantled howler
Cebus capucinus	GCA_001604975.1_Cebus_imitator-1.0	1	Colombian white-faced capuchin
Cebus capucinus	GCF_001604975.1_Cebus_imitator-1.0	1
Saguinus imperator	GCA_004024885.1_SagImp_v1_BIUU	3	emperor tamarin
Callithrix jacchus	GCA_000004665.1_Callithrix_jacchus-3.2	1	common marmoset
Callithrix jacchus	GCA_000832365.1_ASM83236v1	2
Callithrix jacchus	GCA_001269965.1_CIEA01	1
Callithrix jacchus	GCA_002754865.1_ASM275486v1	1
Callithrix jacchus	GCF_000004665.1_Callithrix_jacchus-3.2	1
Prolemur simus	GCA_003258685.1_Prosim_1.0	19	greater bamboo lemur			Prosimian
Daubentonia madagascariensis	GCA_000241425.1_DauMad_1.0	2	aye-aye
Tupaia chinensis	GCA_000334495.1_TupChi_1.0	6	tree shrew
Tupaia chinensis	GCF_000334495.1_TupChi_1.0	6
Axis porcinus	GCA_003798545.1_ASM379854v1	3	Indian hog deer			Artiodactyla	Laurasiatheria
Bubalus bubalis	GCA_000180995.3_Bubalus_bubalis_Jaffrabadi_v3.0	8	water buffalo		Bovine
Bos mutus	GCA_000298355.1_BosGru_v2.0	15	wild yak
Bos mutus	GCF_000298355.1_BosGru_v2.0	15
Bos indicus	GCA_002933975.1_ASM293397v1	13	zabu
Bison bison	GCF_000754665.1_Bison_UMD1.0	33	bison
Equus caballus	GCA_000696655.1_Ajinai1.0	8	horse			Perissodactyla
Patagioenas fasciata	GCA_002029285.1_NIATT_ARIZONA	2	band-tailed pigeon					Ave
Nannopterum auritus	GCA_002173455.1_ASM217345v1	3	common cormorant
Serinus canaria	GCF_000534875.1_SCA1	20	Serinus canaria
Cuora mccordi	GCA_003846335.1_ASM384633v1	88	McCord's box turtle					Reptile
Gopherus agassizii	GCA_002896415.1_ASM289641v1	43	desert tortoises
Hydrophis hardwickii	GCA_004023765.1_ASM402376v1	3	spine-bellied sea snake
Ambystoma mexicanum	GCA_001455525.1_AmbMex13_14.1.0	10	mole salamander					Amphibian
Periophthalmus magnuspinnatus	GCA_000787105.1_PM.fa	3	mudskipper					Fish
Hippocampus comes	GCA_001891065.1_H_comes_QL1_v1	3	hippocampus
Hippocampus comes	GCF_001891065.1_H_comes_QL1_v1	3
Cyprinus carpio	GCA_004011595.1_Hebao_red_carp_1.0	8	carp
Fritillaria borealis	GCA_004368075.1_ASM436807v1	15	tunicate
Ophionereis fasciata	GCA_900067615.1_Ophionereis_fasciata_genome_assembly_1.0	14	sea star							Echinoderm
Patiriella regularis	GCA_900067625.1_Patiriella_regularis_genome_assembly_1.0	128	New Zealand common cushion star
Mesobuthus martensii	GCA_000484575.1_M_martensii_Version_1	18	scorpion					Arachnid		Arthropod	Protostome
Ligia exotica	GCA_002091915.1_Lexo_gen_Assembly01	5	sea roach					Crustacea
Penaeus japonicus	GCA_002291165.1_Mjap_WGS_v1	3	kuruma shrimp
Eurytoma adleriae	GCA_900480045.1_Eadl	10				Hymenoptera		Insect
Andricus grossulariae	GCA_900474195.1_Andgro	5	gall wasp
Clunio marinus	GCA_900005825.1_CLUMA_1.0	53	blood worm			Diptera
Drosophila simulans	GCA_000820565.1_M252	5	fruit fly
Heliconius melpomene	GCA_900068485.1_Heliconius_melpomene_amandus.CS002221	3	butterfly			Lepidoptera
Heliconius melpomene	GCA_001510935.1_Heliconius_melpomene_malleti.CAM017162	4
Heliconius melpomene	GCA_900068685.1_Heliconius_melpomene_vulcanus.CAM014632	2
Heliconius melpomene	GCA_900068695.1_Heliconius_melpomene_vulcanus.CS000519	8
Heliconius pachinus	GCA_900068725.1_Heliconius_pachinus.CAM008020	2
Heliconius cydno	GCA_900068305.1_Heliconius_cydno_weymeri.CS001690	2
Bombyx mori	GCA_000325555.1_ASM32555v1	2	silk moth
Trichinella papuae	GCA_001447755.1_T10_ISS1980_r1.0	5								Nematode
Trichinella sp.	GCA_001447435.1_T6_ISS34_r1.0	1
Enterobius vermicularis	GCA_900576705.1_E_vermicularis_Canary_Islands_upd	10
Onchocerca flexuosa	GCA_900618345.1_O_flexuosa_Cordoba_0011_upd	4
Onchocerca volvulus	GCA_000180695.1_Onchocerca_volvulus_V1	13
Priapulus caudatus	GCA_000485595.2_Priapulus_caudatus-5.0.1	9	penis worm							Priapulida
Priapulus caudatus	GCF_000485595.1_Priapulus_caudatus-5.0.1	9
Lanistes nyassanus	GCA_004794575.1_ASM479457v1	8	snail							Mollusk
Spirometra erinaceieuropaei	GCA_000951995.1_S_erinaceieuropaei	28	tape worm							Flatworm
Beroe ovata	GCA_900239995.1_ASM90023999v1	14	comb jelly							Ctenophora
Hamiltosporidium tvaerminnensis	GCA_000180835.1_ASM18083v1	2										Fungi
Melampsora pinitorqua	GCA_000464645.1_Mel_pini_1.0	148									Basidiomycota
Uromyces transversalis	GCA_002994595.1_FL11_2	2
Trichosporon inkin	GCA_004023515.1_ASM402351v1	10
Malassezia furfur	GCA_002551515.1_Malafurf	3
Taxomyces andreanae	GCA_001969225.1_ASM196922v1	6									Ascomycota
Scheffersomyces stambukii	GCA_002245345.1_ASM224534v1	13
[Candida] ascalaphidarum	GCA_003708745.2_ASM370874v2	5
Saccharomyces pastorianus	GCA_001483335.1_ASM148333v1	17	yeast
Cladonia uncialis	GCA_002927785.1_ASM292778v1	16
Colletotrichum tofieldiae	GCA_001625265.1_Ct0861v1	1
Pyricularia oryzae	GCA_002218345.1_H08-1a_0.9	6
Coniochaeta pulveracea	GCA_003635345.1_ASM363534v1	6
Clarireedia homoeocarpa	GCA_002242865.1_ASM224286v1	11
Blumeria graminis	GCA_000417865.1_Bgt_94202_1	14
Blumeria graminis	GCA_000441875.1_Bgt_70_1	11
Zasmidium angulare	GCA_002786045.1_ASM278604v1	15
Parastagonospora nodorum	GCA_003497945.1_ASM349794v1	2
Trichophyton interdigitale	GCA_900162065.1_M8436	2
Penicillium nordicum	GCA_000733025.2_PnBFE487-1.0	3
Aspergillus spinulosporus	GCA_003574815.1_ASM357481v1	10
Aspergillus rambellii	GCA_000986645.1_ASM98664v1	13
Aspergillus flavus	GCA_001576655.1_ASM157665v1	1
Physarum polycephalum	GCA_000413255.3_Physarum_polycephalum-10.0	19	slime mold						Mycetozoa
Zea mays	GCA_002813485.1_ASM281348v1	5	maize	Poaceae				Monocot				Plant
Triticum aestivum	GCA_001889205.1_ASM188920v1	12
Triticum aestivum	GCA_001889245.1_ASM188924v1	7
Triticum aestivum	GCA_900000045.1_Synthetic_W7984_assembly	4	wheat
Triticum aestivum	GCA_900235935.1_Canthatch-K	116
Triticum aestivum	GCA_900235945.1_Canthatch-W	14
Hordeum pubiflorum	GCA_000582825.1_Hordeum_pubiflorum_assembly1	22
Hordeum vulgare	GCA_000326085.1_ASM32608v1	33
Hordeum vulgare	GCA_000326125.1_ASM32612v1	6
Hordeum vulgare	GCA_001077415.1_ASM107741v1	11	barley
Hordeum vulgare	GCA_002900805.1_ASM290080v1	6
Hordeum vulgare	GCA_900067815.1_563_D_assembled_ctg_200	2
Drosera capensis	GCA_001925005.1_ASM192500v1	24	Cape sundew	Droseraceae				Dicot
Argania spinosa	GCA_003260245.1_arg_spin_01	14		Sapotaceae
Perilla citriodora	GCA_004303085.1_ASM430308v1	13		Lamiaceae
Nicotiana otophora	GCA_000715115.1_Noto	26	tobacco	Solanaceae
Capsicum annuum	GCA_002878395.2_UCD10Xv1.0	49	chili pepper
Arabis nordmanniana	GCA_001484925.1_ASM148492v1	6		Brassicaceae
Betula nana	GCA_000327005.1_ASM32700v1	11		Betulaceae
Rhizophora apiculata	GCA_900004065.1_ra_scaffold	14		Rhizophoraceae
Euphorbia esula	GCA_002918425.1_ASM291842v1	8		Euphorbiaceae
Trifolium pratense	GCA_000583005.2_Tp1.0	7	clover	Fabaceae
Vigna unguiculata	GCA_001687525.1_Cowpea_0.03	4	cowpea
Cajanus cajan	GCA_000230855.2_Pigeonpea-Version-2.0	21	pigeon pea
Plasmopara obducens	GCA_003640485.1_ASM364048v1	38						Oomycete		Heterokont		Harosa/SAR
Plasmodium ovale	GCA_900088485.1_Pow1	8						Apicomplexa		Alveolata
Plasmodium ovale	GCA_900088545.1_Pow2	45
Plasmodium vivax	GCA_002754635.1_CMB-1_v2	1938
Plasmodium gaboni	GCA_000576715.1_PGAB1	2
Plasmodium falciparum	GCA_001861175.1_365_1	10
Cyclospora cayetanensis	GCA_002019905.1_ASM201990v1	10
Cyclospora cayetanensis	GCA_002893315.1_ASM289331v1	9
Cyclospora cayetanensis	GCA_002893365.1_ASM289336v1	15
Cyclospora cayetanensis	GCA_002893405.1_ASM289340v1	23
Cyclospora cayetanensis	GCA_002893425.1_ASM289342v1	9
Cyclospora cayetanensis	GCA_002893445.1_ASM289344v1	11
Cyclospora cayetanensis	GCA_003935065.1_ASM393506v1	8
Sarcocystis neurona	GCA_000875885.1_ASM87588v1	113
Toxoplasma gondii	GCA_000256705.2_TGCAST_v2	6
Toxoplasma gondii	GCA_000338675.2_TGCOUG_v2	110
Toxoplasma gondii	GCA_000224905.2_TGFOU1v02	3
Toxoplasma gondii	GCA_000325525.2_TGGABGALDOM2_v2.1	4
Toxoplasma gondii	GCA_000149715.2_TGGT1	17
Toxoplasma gondii	GCA_000006565.2_TGA4	79
Toxoplasma gondii	GCF_000006565.2_TGA4	79
Toxoplasma gondii	GCA_000259835.1_TGCATBR5	18
Toxoplasma gondii	GCA_000256725.2_TGCATPRC2_v2	64
Toxoplasma gondii	GCA_000224845.2_TGVAND_v2	1
Toxoplasma gondii	GCA_000150015.2_TGVEG	13
Cryptosporidium parvum	GCA_004337865.1_UKP16.v0	3
Cryptosporidium parvum	GCA_004337875.1_UKP15.v0	3

### Sheet: TableS3
Supplementary Table 2. SRA list.
Species	SRA number
Aglaomorpha fortunei	SRR7056189
Ailuropoda melanoleuca	SRR2717570
Anopheles gambiae	ERR203737
Anopheles gambiae	ERR203725
Anopheles gambiae	ERR1594560
Anopheles gambiae	ERR331672
Arabidopsis thaliana	ERR3317586
Arabidopsis thaliana	SRR8367246
Ascaris suum	SRR502753
Ascaris suum	SRR502756
Bos javanicus	SRX3539688
Bos mutus	SRR361210
Bos mutus	SRR361204
Bos mutus	SRR361227
Bos taurus	SRR8587902
Bos taurus	SRR8588085
Breviolum minutum	DRR003862
Caenorhabditis elegans	ERR870682
Callithrix jacchus	SRR1282348
Canis lupus familiaris	SRR9117681
Capsicum annuum	SRR2751914
Carlito syrichta	SRR3502916
Cimex lectularius	SRR6984045
Cimex lectularius	SRR1201272
Danio rerio	ERR2886550
Drosophila melanogaster	ERR3305446
Elephas maximus	SRR2012205
Elephas maximus indicus	SRR2912975
Enterobius vermicularis	ERR310935
Enterobius vermicularis	ERR310939
Equus caballus	ERR979793
Galeopterus variegatus	SRR3203576
Gallus gallus	SRR867767
Ginkgo biloba	SRR8552926
Giraffa camelopardalis	SRR7503129
Gorilla beringei beringei	ERR668425
Gorilla gorilla gorilla	SRR748078
Homo sapiens	SRR7907402
Homo sapiens	SRR6660808
Hylobates moloch	SRR1522074
Leishmania donovani	ERR206615
Leishmania donovani	ERR2191874
Loxodonta africana	SRR958468
Loxodonta africana	SRR1929776
Macaca fascicularis	ERR2319676
Macropus giganteus	ERR1744020
Malus domestica	SRR8943508
Mandrillus leucophaeus	SRR1691814
Monodon monoceros	SRR8568870
Monosiga brevicollis	ERR1824596
Mus musculus	ERR2004567
Mus musculus	SRR7340410
Nicotiana benthamiana	SRR7540367
Nicotiana tabacum	SRR6655932
Nicotiana tabacum	SRR5277631
Onchocerca flexuosa	ERR126083
Onchocerca flexuosa	SRR2029059
Ornithorhynchus anatinus	SRR648711
Oryza sativa	SRR1797612
Oryza sativa	RR8936829
Oryza sativa	SRR8936829
Ovis aries	SRR4291085
Ovis aries	SRR8767003
Pan paniscus	ERR032307
Pan troglodytes	ERR1710088
Physcomitrella patens	SRR4408326
Pipistrellus pipistrellus	ERR3316180
Plasmodium falciparum	ERR2891296
Plasmodium falciparum	ERR666857
Pleurobrachia bachei	SRR1174874
Pongo abelii	ERR2274078
Pongo pygmaeus	SRR957688
Porphyra umbilicalis	SRR398305
Prolemur simus	SRR4449993
Rattus norvegicus	SRR957686
Saccharina japonica	SRR1972529
Saccharomyces cerevisiae	SRR8922831
Saimiri boliviensis boliviensis	SRR315550
Schistosoma japonicum	SRR6841388
Schistosoma japonicum	SRR6841389
Schistosoma japonicum	SRR8449882
Solanum lycopersicum	SRR1572352
Solanum lycopersicum	SRR7121717
Solanum lycopersicum	SRR8746801
Solanum melongena	DRR014074
Solanum tuberosum	SRR8581164
Spirometra erinaceieuropaei	ERR310946
Spirometra erinaceieuropaei	ERR310947
Sus scrofa	SRR1577863
Sus scrofa	ERR173176
Sus scrofa	ERR173218
Symphalangus syndactylus	SRR1390834
Toxoplasma gondii	DRR149984
Tremella mesenterica	SRR1010368
Trypanosoma brucei	ERR035364
Trypanosoma brucei	ERR310611
Tupaia belangeri	SRR609376
Tursiops truncatus	SRR8282865
Ulva mutabilis	ERR2486500
Xenopus laevis	SRR3210975
Yamagishiella unicocca	DRR066407
Zea mays	SRR6967946

### Sheet: TableS4
Supplementary Table 3. Beta satDNAs in prokaryotes.
	Assembly	NCBI BioSample	Taxonomy	Taxon name	strain	host	isolation source	sample type		collection date	geographic location	Submission	broad-scale environmental context	local-scale environmental context	environmental medium	isolation and growth condition	latitude and longitude	number of replicons	reference for biomaterial	pathogenicity	relationship to oxygen
1	GCF_005435055.1_ASM543505v1	SAMN10910421	Archaea; Euryarchaeota; Stenosarchaea group; Halobacteria; Haloferacales; Halorubraceae; Halorubrum	Halorubrum sp. SS7	SS7					2009	Thailand	University of Florida, Artemis Louyakis; 2019-02-11	hypersaline	saltern	saturated brine	missing	13.595689 N 100.235212 E	missing	not applicable	non	aerobe
2	NG05B_C06_06	SAMN04305163	Archaea; TACK group; Crenarchaeota; Thermoprotei; Sulfolobales; Sulfolobaceae; Sulfolobus; Sulfolobus acidocaldarius	Sulfolobus acidocaldarius	NG05B_C06_06		NG05 hot spring, Norris Geyser Basin	cell culture		2012-09-29	USA:Yellowstone National Park	University of Illinois at Urbana-Champaign, Rika Anderson; 2015-12-01	acidic hot spring
3	GCF_002007215.1_ASM200721v1	SAMN06283951	Bacteria; Synergistetes; Synergistia; Synergistales; Synergistaceae; Pyramidobacter	Pyramidobacter sp. C12-8	C12-8	Cattle	rumen	Rumen fluids		2015-03-01	Australia: Brisbane	CSIRO, Seungha Kang; 2017-01-30
4	ASM165592v1	SAMN04892886	Bacteria; Fusobacteria; Fusobacteriia; Fusobacteriales; Leptotrichiaceae; Streptobacillus; Streptobacillus moniliformis	Streptobacillus moniliformis	B5/1	laboratory mouse		tissue sample			Germany	Robert Koch Institute, Torsten Semmler; 2016-04-25
5	GCF_001618265.1_ASM161826v1	SAMN04558133	Bacteria; PVC group; Chlamydiae; Chlamydiia; Parachlamydiales; Waddliaceae; Waddlia; Waddlia chondrophila	Waddlia chondrophila WSU 86-1044	WSU 86-1044	Bos taurus	pooled liver/lung homogenate from an aborted fetus				United Kingdom:Scotland	Moredun Research Institute, Allen Flockhart; 2016-03-16	Pregnant heifer	missing	Chorioallantois
6	GCA_001047735.1_8036_1_21	SAMEA1483360	Bacteria; PVC group; Chlamydiae; Chlamydiia; Chlamydiales; Chlamydiaceae; Chlamydia/Chlamydophila group; Chlamydia; Chlamydia trachomatis	Chlamydia trachomatis	H34IMS	Homo sapiens	rectal			2008-12-09	United Kingdom: Stoke-on-Trent	EBI; 2012-08-29
7	GCF_004337435.1_ASM433743v1	SAMN11032479	Bacteria; Terrabacteria group; Actinobacteria; Actinobacteria; Streptomycetales; Streptomycetaceae; Streptomyces	Streptomyces sp. KM273126	KM273126		marine sediment			2013-03-13	Malaysia	University of Malaya, Geok Yuan Annie Tan; 2019-02-27
8	GCF_000709635.1_Mtb526v1	SAMN02864885	Bacteria; Terrabacteria group; Actinobacteria; Actinobacteria; Corynebacteriales; Mycobacteriaceae; Mycobacterium; Mycobacterium tuberculosis complex; Mycobacterium tuberculosis	Mycobacterium tuberculosis Mtb526	Mtb526	Homo sapiens	sputum			2009-12-01	China	Institute Of Microbiology Chinese Academy of Sciences, CAS Key Laboratory of Pathogenic Microbiology & Immunology; 2014-06-17
9	GCF_002705885.1_ASM270588v1	SAMN07197156	Bacteria; Terrabacteria group; Actinobacteria; Actinobacteria; Corynebacteriales; Mycobacteriaceae; Mycobacterium	Mycobacterium kansasii	14_15	Homo sapiens	sputum			2015	Czech Republic: Sumperk	University of Lodz, Dominik Strapagiel; 2017-06-06					49.96 N 16.9 E
10	GCF_900012135.1_Peptoclostridium_difficile	SAMEA3664115	Bacteria; Terrabacteria group; Firmicutes; Clostridia; Clostridiales; Peptostreptococcaceae; Clostridioides	Clostridioides difficile	VL_0125							EBI; 2016-04-02
11	GCF_004361075.1_ASM436107v1	SAMN07213212	Bacteria; Terrabacteria group; Firmicutes; Bacilli; Lactobacillales; Lactobacillaceae; Lactobacillus	Lactobacillus crispatus	RL32	Homo sapiens				2012-06-01	Netherlands: Amsterdam	TNO, Jorne Swanenburg; 2017-06-12	Homo sapiens-associated habitat	vagina	mucosa of vagina		52.3625 N 4.9087 E
12	GCF_002930795.1_ASM293079v1	SAMN08517485	Bacteria; Terrabacteria group; Firmicutes; Bacilli; Lactobacillales; Enterococcaceae; Enterococcus; Enterococcus hirae	Enterococcus hirae	UPM01	Cucumis sativus	fermented vegetable waste			2016-05-03	Malaysia: State of Selangor	Kasetsart University, Nur Hidayahanum Hamid; 2018-02-12
13	GCA_003172835.1_ASM317283v1	SAMN09229060	Bacteria;Firmicutes;Bacilli;Lactobacillales;Enterococcaceae;Enterococcus	Enterococcus faecium	HPCN13		Domestic sewage			2016	India: Nagpur	CSIR- National Environmental Engineering Research Institute, Nishant Dafale; 2018-05-21
14	GCF_003962415.1_ASM396241v1	SAMN09521237	Bacteria;Firmicutes;Bacilli;Lactobacillales;Enterococcaceae;Enterococcus;Enterococcus faecalis	Enterococcus faecalis	11382	Homo sapiens	urine	cell culture		2013	China:Hangzhou	Zhejiang Provincial People's Hospital, People's Hospital of Hangzhou Medical College, Wei Yu; 2018-06-29
15	GCF_002416655.1_ASM241665v1	SAMN06106843	Bacteria;Firmicutes;Bacilli;Lactobacillales;Streptococcaceae;Streptococcus	Streptococcus pneumoniae	ST-1552:K089	Homo sapiens				2013-05-30	South Africa:Pretoria	University of Pretoria, John Osei Sekyere; 2016-12-04					25.76 S 28.09 E
16	GCF_003942785.1_ASM394278v1	SAMN09631742	Bacteria;Firmicutes;Bacilli;Lactobacillales;Streptococcaceae;Streptococcus;Streptococcus oralis	Streptococcus oralis	KLC05	Homo sapiens	dental plaque	cell culture		2015	USA: Florida	Clemson University, Irina Velsko; 2018-07-09	terrestrial biome [ENVO:00000446]	Homo sapiens-associated habitat [ENVO:00009003]	biological product
17	GCF_003943295.1_ASM394329v1	SAMN09631704	Bacteria;Firmicutes;Bacilli;Lactobacillales;Streptococcaceae;Streptococcus	Streptococcus gordonii	KLC06	Homo sapiens	dental plaque	cell culture		2015	USA: Florida	Clemson University, Irina Velsko; 2018-07-09
18	GCF_003129775.1_ASM312977v1	SAMN08970418	Bacteria;Firmicutes;Bacilli;Bacillales;Listeriaceae;Listeria	Listeria monocytogenes	YA00066964	Homo sapiens	Blood culture			2017-10-08	South Africa	National Institute for Communicable Diseases, Mushal Allam; 2018-04-23					30.5595 S 22.9375 E
19	GCF_001955535.1_ASM195553v1	SAMN05929609	Bacteria; Terrabacteria group; Firmicutes; Bacilli; Bacillales; Paenibacillaceae; Paenibacillus	Paenibacillus sp. FSL H7-0326	FSL H7-0326		milk			2005	USA	Cornell University, Sarah Beno; 2016-10-20
20	GCF_001954665.1_ASM195466v1	SAMN05772530	Bacteria; Terrabacteria group; Firmicutes; Bacilli; Bacillales; Paenibacillaceae; Paenibacillus	Paenibacillus odorifer	FSL H3-0287		milk			2005	USA	Cornell University, Sarah Beno; 2016-09-14
21	GCF_001955995.1_ASM195599v1	SAMN05929607	Bacteria;Firmicutes;Bacilli;Bacillales;Paenibacillaceae;Paenibacillus	Paenibacillus amylolyticus	FSL F4-0260		milk			2003	USA	Cornell University, Sarah Beno; 2016-10-20
22	GCF_002807645.1_ASM280764v1	SAMN07446448	Bacteria;Firmicutes;Bacilli;Bacillales;Bacillaceae;Virgibacillus	Virgibacillus profundi	P3-B8		marine sediments			2016-06-01	Indian Ocean:Southwest Indian Ridge	Institute of Microbiology, CAS, bingxue Xu; 2017-08-03
23	GCF_002158195.1_ASM215819v1	SAMN06238887	Bacteria;Firmicutes;Bacilli;Bacillales;Bacillaceae;Bacillus	Bacillus pseudomycoides	FSL K6-0042		raw milk			2012	USA: New York state	Cornell University, Jasna Kovac; 2017-01-18
24	GCF_002560875.1_ASM256087v1	SAMN07597497	Bacteria;Firmicutes;Bacilli;Bacillales;Bacillaceae;Bacillus	Bacillus thuringiensis	AFS019758	Soybean	core	cell culture		2014-05-08	USA: IA	UNC Chapel Hill, Rachel Bleich; 2017-09-01
25	GCF_001584095.1_ASM158409v1	SAMN03800030	Bacteria;Firmicutes;Bacilli;Bacillales;Bacillaceae;Bacillus	Bacillus cereus	FSL W8-0520		RO - Liquid (WIP)			2012-08-28	USA: New York	Cornell University, Jasna Kovac; 2015-06-29
26	GCF_004166595.1_ASM416659v1	SAMN09258676	Bacteria;Firmicutes;Bacilli;Bacillales;Staphylococcaceae;Staphylococcus	Staphylococcus pseudintermedius	SP83a	Canis lupus familiaris		cell culture		2016	New Zealand	Massey University, David Wilkinson; 2018-05-25
27	GCF_003036035.1_ASM303603v1	SAMN06172944	Bacteria;Firmicutes;Bacilli;Bacillales;Staphylococcaceae;Staphylococcus	Staphylococcus chromogenes	SNUC 5997	Bos taurus	Herd 407			2008-07-15	Canada: Atlantic	University of Calgary, Sohail Naushad; 2016-12-21
28	GCF_000705435.1_Staphylococcus_aureus_SA6-LAU_WGS	SAMN02851467	Bacteria;Firmicutes;Bacilli;Bacillales;Staphylococcaceae;Staphylococcus	Staphylococcus aureus SA6-LAU	SA6-LAU	Homo sapiens	wound			2007		Lebanese American University; 2014-06-12
29	GCF_000705395.1_Staphylococcus_aureus_SA3-LAU_WGS	SAMN02851468	Bacteria; Terrabacteria group; Firmicutes; Bacilli; Bacillales; Staphylococcaceae; Staphylococcus; Staphylococcus aureus	Staphylococcus aureus SA3-LAU	SA3-LAU	Homo sapiens				2011	Lebanon: Byblos	Lebanese American University; 2014-06-12
30	GCF_003611735.1_ASM361173v1	SAMN10026040	Bacteria; Proteobacteria; delta/epsilon subdivisions; Deltaproteobacteria; Myxococcales; Cystobacterineae; Myxococcaceae; Corallococcus	Corallococcus sp. CA040B	CA040B		soil	Bacterial Isolate		2016-09-07	United Kingdom	Aberystwyth University, Paul Livingstone; 2018-09-10
31	GCF_001651765.1_ASM165176v1	SAMN05049676	Bacteria; Proteobacteria; Alphaproteobacteria; Sphingomonadales; Sphingomonadaceae; Sphingobium	Sphingobium sp. 20006FA	20006FA		PAHs-contaminated soil microcosm			2003-01-02	Argentina: La Plata	CONICET-CINDEFI- La Plata, Marianela Macchi; 2016-05-19	soil microcosm artificially contaminated	soil	soil	R3 growth 24 celsius degree	35.087888710026256 S 57.82997131347656 W
32	GCA_004144435.1_ASM414443v1	SAMN10678654	Bacteria; Proteobacteria; Alphaproteobacteria; Rhizobiales; Rhizobiaceae; unclassified Rhizobiaceae	Rhizobiaceae bacterium	PMG_061	Populus alba	Deciduous woodland, University campus	metagenomic assembly		2015-08-24	United Kingdom: Norwich	University of East Anglia, Andrew Crombie; 2019-01-02					52.6188 N 1.2451 E
33	GCF_001427685.1_Root656	SAMN04155848	Bacteria; Proteobacteria; Alphaproteobacteria; Caulobacterales; Caulobacteraceae; Caulobacter	Caulobacter sp. Root656	Root656	Arabidopsis thaliana				2013	Germany:Cologne	ETH Zurich, Philipp Muench; 2015-10-08	A. thaliana root	greenhouse	root	Limiting dilution	50.958 N 6.856 E
34	GCF_003231145.1_ASM323114v1	SAMN09381336	Bacteria; Proteobacteria; Betaproteobacteria; Burkholderiales; Comamonadaceae; Acidovorax	Acidovorax sp. ST3	ST3		soil					nanjing agricultural university, wang ziping; 2018-06-08	China: Shantou
35	GCF_003257205.1_ASM325720v1	SAMN09395502	Bacteria;Proteobacteria;Betaproteobacteria;Burkholderiales;Burkholderiaceae;Burkholderia	Burkholderia multivorans	Bmul_CF170.8f	Homo sapiens	sputum			2012-06-20	Canada: Toronto	University of Toronto, Julio Diaz Caballero; 2018-06-11					43.653650 N 79.377806 W
36	GCF_003590185.1_ASM359018v1	SAMN03272451	Bacteria;Proteobacteria;Betaproteobacteria;Burkholderiales;Burkholderiaceae;Burkholderia	Burkholderia mallei	2002721277					1956	USA	USAMRIID, Sean Lovett; 2014-12-22
37	GCA_003918735.1_ASM391873v1	SAMN10417121	Bacteria; Proteobacteria; Betaproteobacteria; Burkholderiales; Oxalobacteraceae; Herbaspirillum	Herbaspirillum sp. HC18	HC18		Hechi soil				China:Nanjing	nanjing agricultural university, wang ziping; 2018-11-13
38	GCF_001425685.1_Root335	SAMN04155786	Bacteria; Proteobacteria; Betaproteobacteria; Burkholderiales; Oxalobacteraceae; Massilia	Massilia sp. Root335	Root335	Arabidopsis thaliana				2013	Germany:Cologne	ETH Zurich, Philipp Muench; 2015-10-08	greenhouse		root	Limiting dilution	50.958 N 6.856 E
39	GCF_000759615.1_ASM75961v1	SAMN02903339	Bacteria; Proteobacteria; Betaproteobacteria; Burkholderiales; Oxalobacteraceae; Massilia	Massilia sp. JS1662	JS1662		Peanut rhizosphere			2013-09-01	USA	Georgia Institute of Technology, Tekle Tafese Fida; 2014-07-05
40	GCF_002843355.1_ASM284335v1	SAMN08114792	Bacteria;Proteobacteria;Gammaproteobacteria;Alteromonadales;Colwelliaceae;Colwellia	Colwellia echini	A3 (Type)	Strongylocentrotus droebachiensis	intestine(host:Strongylocentrotus droebachiensis (sea urchin))			2015	sea North of Zealand
41	GCF_001709235.1_ASM170923v1	SAMN05408344	Bacteria; Proteobacteria; Gammaproteobacteria; Alteromonadales; Pseudoalteromonadaceae; Pseudoalteromonas	Pseudoalteromonas sp. BMB	BMB	Mnemiopsis				2014-08-30	USA: Mobile Bay	Auburn University, Richard Mariita; 2016-07-15	Marine	Estuary	water	30 degrees on modified AO agar	30.3864641 N 88.00226839999999 W
42	GCF_000299635.1_ASM29963v1	SAMN02469425	Bacteria; Proteobacteria; Gammaproteobacteria; Vibrionales; Vibrionaceae; Vibrio; Vibrio vulnificus	Vibrio vulnificus NBRC 15645 = ATCC 27562	NBRC 15645 = ATCC 27562	Homo sapiens	blood			1979	USA	Center for Genomics and Bioinformatics, Douglas Rusch; 2015-09-18	marine	estuarine	NA	blood isolate and LB plus 1%NaCl 30C
43	GCF_001521835.1_ASM152183v1	SAMN04417245	Bacteria;Proteobacteria;Gammaproteobacteria;Vibrionales;Vibrionaceae;Vibrio	Vibrio cholerae	M888	Homo sapiens				1970	Russia: Astrakhan	Russia Research Anti-Plague Institute "Microbe", Elena Baranikhina; 2016-01-15					46.35703772877559 N 48.06445296853781 E
44	GCA_003248485.1_ASM324848v1	SAMN07426597	Bacteria; Proteobacteria; Gammaproteobacteria; Thiotrichales; Francisellaceae; Francisella	Francisella sp.	S2_018_000_R1_97		hospital NICU surfaces and sink samples			2014	USA: Pittsburgh, Pennsylvania Magee Womens Hospital	Jill Banfield's Lab at Berkeley; 2017-07-30	hospital	hospital	hospital		40.436828600 N 79.960688000 W
45	GCA_001276625.1_ASM127662v1	SAMN03292483	Bacteria; Proteobacteria; Gammaproteobacteria; Thiotrichales; Thiotrichaceae; Achromatium	Achromatium sp. WMS1	WMS1		single cell amplified by MDA; Sediments of Warm Mineral Spring	Single cell		2014-08-12	USA: Warm Mineral Springs, FL	Pennsylvania State University, Muammar Mansor; 2015-01-23	Water-filled sinkhole surrounded by trees				27.06 N 82.26 W
46	GCF_000758485.1_ASM75848v1	SAMN03068711	Bacteria; Proteobacteria; Gammaproteobacteria; Thiotrichales; Piscirickettsiaceae; Piscirickettsia; Piscirickettsia salmonis	Piscirickettsia salmonis EM-90	EM-90	Salmo salar				1990	Chile	Fraunhofer Chile Research Foundation, Angela Millar; 2014-09-15
47	GCF_900016235.2_ASM90001623v2	SAMEA3489744	Bacteria; Proteobacteria; Gammaproteobacteria; Pseudomonadales; Moraxellaceae; Psychrobacter	Psychrobacter cibarius	W1		Wall Segment in a Danish Slaughterhouse					EBI; 2016-02-02
48	GCF_004360215.1_ASM436021v1	SAMN08517484	Bacteria; Proteobacteria; Gammaproteobacteria; Pseudomonadales; Moraxellaceae; Acinetobacter	Acinetobacter sp. KU 011TH	KU 011TH	Clarias macrocephalus (Gunther walking catfish)	Skin mucous			2016-08-20	Thailand	Kasetsart University, ANURAK BUNNOY; 2018-02-12
49	GCA_003335995.1_ASM333599v1	SAMN09667780	Bacteria;Proteobacteria;Gammaproteobacteria;Pseudomonadales;Moraxellaceae;Acinetobacter	Acinetobacter baumannii	MH3	Homo sapiens				2011		The Hong Kong Polytechnic University, Kwan Wai Chan; 2018-07-17
50	GCF_002079985.1_ASM207998v1	SAMN06234460	Bacteria; Proteobacteria; Gammaproteobacteria; Pseudomonadales; Pseudomonadaceae; Pseudomonas	Pseudomonas sp. T	T		soil			2011-07-15	Argentina: La Plata, Buenos Aires	CONICET-CINDEFI- La Plata, Marianela Macchi; 2017-01-16	chronically contaminated-soil	soil	soil	R3 growth 24 celsius degree	34.9287 S 57.9979 W
51	GCF_002742505.1_ASM274250v1	SAMN04041583	Bacteria; Proteobacteria; Gammaproteobacteria; Pseudomonadales; Pseudomonadaceae; Pseudomonas	Pseudomonas sp. 2995-1	2995-1		raw grated beetroot-associated outbreaks			2010	Finland: Helsinki	Faculty of Veterinary Medicine, University of Helsinki, Ji Zhang; 2015-09-09					60.1708 N 24.9375 E
52	GCF_002742495.1_ASM274249v1	SAMN04041577	Bacteria; Proteobacteria; Gammaproteobacteria; Pseudomonadales; Pseudomonadaceae; Pseudomonas	Pseudomonas sp. 2588-5	2588-5		raw grated beetroot-associated outbreaks			2010	Finland: Helsinki	Faculty of Veterinary Medicine, University of Helsinki, Ji Zhang; 2015-09-09					60.1708 N 24.9375 E
53	GCF_900581685.1_p12.G5	SAMEA104471904	Bacteria; Proteobacteria; Gammaproteobacteria; Pseudomonadales; Pseudomonadaceae; Pseudomonas	Pseudomonas sp. 286	p12.G5							EBI; 2018-07-03
54	GCF_005930675.1_ASM593067v1	SAMN10574384	Bacteria; Proteobacteria; Gammaproteobacteria; Pseudomonadales; Pseudomonadaceae; Pseudomonas	Pseudomonas lactis	FSL E2-0548		Pasteurized milk	cell culture		2015-08-01	USA	Cornell University, Renato Orsi; 2018-12-10
55	GCF_002237665.1_ASM223766v1	SAMN07349395	Bacteria;Proteobacteria;Gammaproteobacteria;Pseudomonadales;Pseudomonadaceae;Pseudomonas	Pseudomonas fluorescens	EC1		soil surrounding roots of Cucumis sativus	single cell		2016-09-20	USA: Henniker, New Hampshire	New England College, Lori Koziol; 2017-07-13
56	GCF_002005755.1_ASM200575v1	SAMN06289360	Bacteria;Proteobacteria;Gammaproteobacteria;Pseudomonadales;Pseudomonadaceae;Pseudomonas	Pseudomonas aeruginosa	SCH_ABX02	Homo sapiens	Airway secretion				USA: Seattle	UW, Alex Greninger; 2017-02-01					47.6652 N 122.2831 W
57	GCF_000452465.1_Psy1212_130925_2.0	SAMN02471561	Bacteria; Proteobacteria; Gammaproteobacteria; Pseudomonadales; Pseudomonadaceae; Pseudomonas; Pseudomonas syringae group; Pseudomonas syringae group genomosp. 1; Pseudomonas syringae; Pseudomonas syringae pv. syringae	Pseudomonas syringae pv. syringae 1212	1212	Pisum sativum					United Kingdom
58	GCF_002916305.1_7968A	SAMN06627495	Bacteria; Proteobacteria; Gammaproteobacteria; Pseudomonadales; Pseudomonadaceae; Pseudomonas; Pseudomonas syringae group; Pseudomonas syringae group genomosp. 2; Pseudomonas amygdali	Pseudomonas amygdali pv. morsprunorum	7968A	Prunus avium	orchard			2017-03-22	United Kingdom: Warwickshire	NIAB East Malling Research, Michelle Hulin; 2017-03-22	ENVO_00000115	ENVO_00000115	Prunus sp.	Luria broth	52.1617 N 1.2831 W
59	GCF_003114895.1_ASM311489v1	SAMD00112926	Bacteria;Proteobacteria;Gammaproteobacteria;Enterobacterales;Morganellaceae;Proteus	Proteus mirabilis	MH13-009N	Homo sapiens				2013	Viet Nam:Hanoi	National Institute of Infectious Diseases; 2018-04-13	terrestrial biome	Homo sapiens-associated habitat	urine		21.0277 N 105.8341 E
60	GCF_000173135.1_ASM17313v1	SAMN02472014	Bacteria; Proteobacteria; Gammaproteobacteria; Enterobacterales; Pectobacteriaceae; Pectobacterium; Pectobacterium carotovorum; Pectobacterium carotovorum subsp. brasiliense	Pectobacterium carotovorum subsp. brasiliensis PBR1692	PBR1692		potato plants showing blackleg symptoms
61	GCF_001938425.1_ASM193842v1	SAMN06076153	Bacteria; Proteobacteria; Gammaproteobacteria; Enterobacterales; Enterobacteriaceae; Enterobacter; Enterobacter cloacae complex; Enterobacter hormaechei; Enterobacter hormaechei subsp. hormaechei	Enterobacter hormaechei	WCHEClY2402	Homo sapiens		Culture		2014-07-01	China: Sichuan, Chengdu	West China Hospital, Sichuan University, Zhiyong Zong; 2016-11-30
62	GCF_002532465.1_ASM253246v1	SAMN07205635	Bacteria;Proteobacteria;Gammaproteobacteria;Enterobacterales;Enterobacteriaceae;Cronobacter	Cronobacter sakazakii	MOD1_Jor103	infants	Food, Spices			2008	Jordan	CFSAN; 2017-06-08
63	GCA_003592165.1_ASM359216v1	SAMN07573037	Bacteria; Proteobacteria; Gammaproteobacteria; Enterobacterales; Enterobacteriaceae; Escherichia; Escherichia coli	Escherichia coli	RCE05_s24	Homo sapiens	feces	cell culture		2013	Russia:Moscow	RCPCM, Aleksander Manolov; 2017-08-30
64	GCF_900159525.1_8489_1_76	SAMEA1569817	Bacteria;Proteobacteria;Gammaproteobacteria;Enterobacterales;Enterobacteriaceae;Escherichia;Shigella sonnei	Shigella sonnei	sh1364	Homo sapiens	stool			1999	Peru	EBI; 2012-12-21
65	GCF_001648935.1_ASM164893v1	SAMN04570182	Bacteria;Proteobacteria;Gammaproteobacteria;Enterobacterales;Enterobacteriaceae;Escherichia	Shigella flexneri	GX4s05	Homo sapiens	feces			2006	China:Guangxi	Institute of Disease Control and Prevention, Academy of Military Medical Sciences, Peng Li; 2016-03-20					23.2 N 107.9 E
66	GCF_002416655.1_ASM241665v1	SAMN06106843	Bacteria;Proteobacteria;Gammaproteobacteria;Enterobacterales;Enterobacteriaceae;Klebsiella;Klebsiella pneumoniae	Klebsiella pneumoniae	ST-1552:K089	Homo sapiens				2013-05-30	South Africa:Pretoria	University of Pretoria, John Osei Sekyere; 2016-12-04					25.76 S 28.09 E
67	GCF_000802765.1_SPADES_assembly_of_Enterobacter_cloacae_ND17	SAMN03012837	Bacteria; Proteobacteria; Gammaproteobacteria; Enterobacterales; Enterobacteriaceae; Klebsiella; Klebsiella aerogenes	Klebsiella aerogenes	ND17	Homo sapiens	urinary tract infection			2012-11-14	USA	JCVI, Lauren Brinkac; 2014-08-28					46 N 96 W
68	GCF_002156225.1_ASM215622v1	SAMN06434194	Bacteria; Proteobacteria; Gammaproteobacteria; Enterobacterales; Enterobacteriaceae; Salmonella; Salmonella enterica; Salmonella enterica subsp. enterica	Salmonella enterica subsp. enterica serovar Ealing	NCTC 11948							Campden BRI, Greg Jones; 2017-02-23
69	GCF_000524945.1_sal681	SAMN02422697	Bacteria; Proteobacteria; Gammaproteobacteria; Enterobacterales; Enterobacteriaceae; Salmonella; Salmonella enterica; Salmonella enterica subsp. enterica; Salmonella enterica subsp. enterica serovar Bovismorbificans	Salmonella enterica subsp. enterica serovar Bovismorbificans str. Sal681	Sal681		clinical				USA: Michigan	OARSA, CFSAN, Juni Beaubrun; 2013-11-26
70	GCF_002803685.1_ASM280368v1	SAMN08026547	Bacteria; Proteobacteria; Gammaproteobacteria; Enterobacterales; Enterobacteriaceae; Salmonella; Salmonella enterica; Salmonella enterica subsp. enterica	Salmonella enterica subsp. enterica serovar Kentucky	CFS84	Poultry		Whole organism		2010	USA	NCTR, Pravin Kaldhone; 2017-11-14
71	GCF_001954755.1_ASM195475v1	SAMN04394846	Bacteria; Proteobacteria; Gammaproteobacteria; Enterobacterales; Enterobacteriaceae; Salmonella; Salmonella enterica; Salmonella enterica subsp. enterica	Salmonella enterica subsp. enterica serovar Newport	R8_2690_R1	bovine	stool/fecal sample			2008	USA: New York state	Cornell University, Laura Carroll; 2016-01-10
72	GCF_003240415.1_ASM324041v1	SAMN09080919	Bacteria; Proteobacteria; Gammaproteobacteria; Enterobacterales; Enterobacteriaceae; Salmonella; Salmonella enterica; Salmonella enterica subsp. enterica	Salmonella enterica subsp. enterica serovar Derby	201507632	Homo sapiens	feces			2015-08-24	France: Pays de la Loire	ANSES, Yann Sevellec; 2018-05-07					48.0202 N 0.769 E
